# Spatial Heterogeneity of Macrophages in the Human Lung

**DOI:** 10.1101/2025.05.30.657106

**Authors:** Patrick S. Hume, Katelyn H. Lyn-Kew, Elizabeth A. Wynn, Benjamin Steinhart, Jennifer Driscoll, Sean Jacobson, Peter M. Henson, Kara J. Mould, Camille M. Moore, William J. Janssen

## Abstract

**Rationale:** Transcriptionally-defined populations of interstitial macrophages (IMs) and airspace macrophages (AMs) have recently been identified in the human lung. However, the anatomic locations occupied by these populations (i.e. alveoli, pleura, airways, or arteries) have not been fully defined.

**Objectives:** To determine the distribution of transcriptionally-defined human macrophages in the major anatomical lung structures and to identify alterations in their distribution and programming induced by cigarette smoking.

**Methods:** Single-cell RNA sequencing was performed on lung tissue from eight human donors without pulmonary disease (four smokers and four nonsmokers). Microdissection was used to isolate distinct pulmonary anatomical structures from each lung: alveoli, pleura, airways, and arteries. Transcriptional profiles of subpopulations of interstitial macrophages (IMs) and alveolar macrophages (AMs) were analyzed based on their anatomical structure of origin and smoking status.

**Measurements and Main Results:** Five major IM and five AM subpopulations in human lungs are identified. We demonstrate significant differences in the accumulation patterns of each macrophage subset within anatomical structures, though each subset was detected in each. Immunofluorescent microscopy confirmed anatomical structure-specific accumulation patterns of IMs.

**Conclusions:** In this study, we highlight key differences in the accumulation of lung macrophage subpopulations in anatomical structures but find programming within macrophage subpopulations is largely conserved, regardless of structure of origin or smoking status. We also detect populations of inflammatory AMs and IMs which accumulate within the airways, but not the alveolar parenchyma, of human cigarette smokers. We introduce a novel three-tiered hierarchy nomenclature to distinguish transcriptionally defined human lung IM subsets as 1°) Monocyte-like vs Antigen Presenting, 2°) Quiescent vs Inflammatory, and 3°) FOLR2^high^ vs FOLR2^low^. This study is the first to report the fractional accumulation of human lung macrophage subsets by lung anatomical structure.

**Summary:** Lung anatomical structure-specific single cell RNA sequencing is introduced to identify and determine the local composition of human lung leukocytes, including 5 populations of human interstitial macrophages.
