## Supplemental Table 1 for "Spatial Heterogeneity of Macrophages in the Human Lung"

### Sheet: Sheet1
Target	Clone	Use?	Dilution	Host Organism	Conjugate	Company	Catalog
CCL4	EP521Y	IF	01:50:00	Rabbit	Unconjugated	Abcam	Ab45690
CD15	W6D3	FC	1:200	Mouse	Pacific Blue	Biolegend	323022
CD169	7-239	FC	1:200	Mouse	PE	Biolegend	346004
CD19	HIB19	FC	1:200	Mouse	Pacific Blue	Biolegend	302232
CD1c	L161	FC	1:200	Mouse	PE/Cyanin7	Biolegend	331516
CD206	15-2	FC	1:200	Mouse	PE	Biolegend	321106
CD206	2A6A10	IF	1:100	Mouse	CoraLite594	ThermoFisher	CL594-60143
CD298 / B2 Microglobulin	TotalSeq A0251 Hashtag 1 Antibody	Hashtag	1 ug	Mouse	Hashtag Oligomer	Biolegend	394601
CD298 / B2 Microglobulin	TotalSeq A0252 Hashtag 2 Antibody	Hashtag	1 ug	Mouse	Hashtag Oligomer	Biolegend	394603
CD298 / B2 Microglobulin	TotalSeq A0253 Hashtag 3 Antibody	Hashtag	1 ug	Mouse	Hashtag Oligomer	Biolegend	394605
CD298 / B2 Microglobulin	TotalSeq A0254 Hashtag 4 Antibody	Hashtag	1 ug	Mouse	Hashtag Oligomer	Biolegend	394607
CD3	OKT3	FC	1:200	Mouse	eFluor 450	ThermoFisher	48-0037-42
CD43	eBio84-3C1	IF, FC	1:50, 1:200	Mouse	APC	eBioSciences	17-0439-42
CD45	HI30	FC	1:200	Mouse	BUV395	BD Biosciences	563791
DAPI	-	IF	1:3600	-	4′,6-diamidino-2-phenylindole	Biolegend	422801
FolR2	OTI4G6	IF	1:50	Mouse	Unconjugated	ThermoFisher	MA5-26933
Mouse	polyclonal	IF	1:250	Donkey	Cy3	Jackson	715-166-150
NucBlue	-	FC	1 drop	-	Hoechst 3342	ThermoFisher	R37605
Rabbit	polyclonal	IF	1:250	Donkey	AlexaFluor647	Jackson	711-606-152
Tomato Lectin	-	IF	1:250	-	FITC	Vector	FL-1171-1
