## Supplemental Table 8 for "Spatial Heterogeneity of Macrophages in the Human Lung"

### Sheet: Inflammatory Cytokines
genes
RGS1
JUN
ATF3
KLF6
CXCR4
RGS2
RHOB
FOS
DUSP1
ZFP36
IL10
DNAAF1
MARCKS
SRGN
FTH1
PDE4B
PFKFB3
NFKB1
PIM3
TNFRSF1B
HIF1A
WTAP
ACSL1
MYO1G
GK
ATP2B1
PLEK
MIR3945HG
BIRC3
ARL5B
ICAM1
SDC4
NFKBID
PPP1R15B
RASGEF1B
MAFF
KDM6B
LCP2
CCRL2
ZC3H12A
PNRC1
BCL3
RIPK2
REL
NFKB2
NR4A3
GPR183
NR4A2
FOSB
EGR1
BTG2
IER2
CD83
GADD45B
PPP1R15A
DUSP2
IER3
CCL4L2
CCL3L1
CCL4
CCL3
IL1B
PTGS2
SOD2
TNFAIP3
NFKBIA
NFKBIZ
CXCL8
CXCL2
CXCL3

### Sheet: Monocyte-like
genes
LYZ
CD52
S100A4
S100A6
LST1
AIF1
COTL1
LCP1
SH3BGRL3
HLA-B
GAPDH
H3F3A
UBA52
MNDA
ASGR1
STXBP2
UBE2J1
FGR
SERPINA1
FPR1
CSTA
SERPINB1
TREM1
UPP1
FLNA
GPCPD1
SLC11A1
CTNNB1
ARL4A
NEDD9
AC245128.3
CD48
CFP
LILRA5
MXD1
CD55
SAMSN1
SYAP1
CDC42EP2
SULF2
AOAH
VSIR
STX11
IRS2
IRAK3
STK17B
MCL1
PABPC1
SRSF3
PNPLA8
RILPL2
FOSL2
MAP3K8
CHD1
NDEL1
NFIL3
PTPRE
ETS2
METRNL
C5AR1
SAT1
DDIT4
BTG1
CEBPD
IFI30
HBEGF
NR4A1
PRMT9
GRASP
JUNB
CSRNP1
JUND
GABARAPL1
MAT2A
SOCS3
CEBPB
CDKN1A
MIDN
OLR1
BASP1
ZNF331
ATP1B3
ELL2
CCNH
ZFAND5
OSM
THBD
SLC2A3
VEGFA
AREG
THBS1
EREG
S100A8
S100A9
APOBEC3A
S100A12
FCN1
RIPOR2
VCAN
IL1R2
NLRP3
NAMPT
PLAUR
BCL2A1
AQP9
SLC25A37
C15orf48
CD300E
TIMP1
PPIF
EHD1
SERPINB9
G0S2
CCL20

### Sheet: Antigen Presenting
genes
C1QC
C1QB
C1QA
HLA-DPB1
HLA-DPA1
HLA-DRA
CD74
HLA-DRB1
HLA-DQA1
HLA-DQB1
EPB41L2
LPAR6
LTC4S
BLNK
ST6GAL1
GAS6
MEF2C
MS4A6A
CSF1R
IGSF21
GPR155
A2M
ADGRG6
SESN1
GPR34
SLC1A3
CD163
MERTK
CCDC152
MS4A4A
MAN1A1
RGL1
DST
SERPING1
CTSD
IDH1
CTSZ
CTSB
C2
VSIG4
OSBPL1A
MS4A7
PSAP
NPC2
CD63
CD164
CD68
LAMP1
CD59
PLD3
FUCA1
SIGLEC1
SDC3
SLC7A8
CPM
LIPA
KCNMA1
SPRED1
LHFPL2
FPR3
TGFBI
NRP1
DAB2
SLCO2B1
CTSC
ARHGAP18
NRP2
MAFB
TMEM37
CREG1
AP2A2
IQGAP2
CD84
ADORA3
MGAT4A
BMP2K
TNS1
ABCC5
PDGFC
FCHO2
GOLIM4
RBPJ
ATM
PRKACB
ADAP2
ITGB5
TCEAL4
MFSD1
KCTD12
FCGR2B
CLEC10A
MSR1
HPGDS
GSN
PTMS
AKR1B1
HLA-DMB
RGS10
TMEM14C
HLA-DMA
ITM2B
FMNL2
FRMD4A
SLC39A10
HLA-DOA
AXL
CD81
PEBP1
TREM2
PKIB
YWHAH
FCGBP
HSPB1
LMNA
FILIP1L
APOE
GPNMB
ACP5
NUPR1
PDK4
MRC1
ALCAM
ALOX5AP
PMP22
COLEC12

### Sheet: Folate
genes
SELENOP
PLTP
LGMN
SLC40A1
F13A1
FOLR2
STAB1
MAF
LILRB5
LYVE1
RNASE1
