## Supplemental Table 11 for "Spatial Heterogeneity of Macrophages in the Human Lung"

### Sheet: Data Dictionary
Each Excel sheet is named using the IM label from the manuscript, indicating the subset within which cells from smokers and non-smokers are being compared
Column Name	Description
logFC	Log2 fold change in expression between the two groups, with positive log2 fold change indicating higher expression in the smokers relative to non-smokers.
logCPM	Log2 counts per million;
LR	Likelihood ratio statistic from the differential expression test.
PValue	Raw p-value from the statistical test.
FDR	False discovery rate (adjusted p-value) using multiple testing correction.

### Sheet: IM1_Smoker_v_Nonsmoker
	logFC	logCPM	LR	PValue	FDR
ANKRD28	-1.669	6.32213	22.4557	2.15041e-06	0.0144644
PTGIR	-4.81736	2.61911	22.3201	2.30784e-06	0.0144644

### Sheet: IM2_Smoker_v_Nonsmoker
	logFC	logCPM	LR	PValue	FDR
CXCL10	-10.8471	7.11451	48.4469	3.39359e-12	4.21722e-08
IFI27	-4.16346	5.1894	29.6231	5.24763e-08	0.000326061
GBP1	-2.81668	7.00856	21.9236	2.83725e-06	0.0117528
CH25H	1.70296	7.88833	19.679	9.16006e-06	0.0282968
OAS2	-1.79258	5.58087	19.2637	1.13852e-05	0.0282968
GBP4	-2.34504	5.72067	18.6581	1.56383e-05	0.0323895
GZMA	-4.67188	4.36602	18.3206	1.86673e-05	0.0331398

### Sheet: IM3_Smoker_v_Nonsmoker
	logFC	logCPM	LR	PValue	FDR
SLC40A1	-2.55617	8.18155	26.636	2.45629e-07	0.00308854
IFI27	-4.07265	5.95543	22.8715	1.73203e-06	0.0108893
SCN9A	-2.67833	5.17749	21.9349	2.82057e-06	0.011822
IGF1	-1.74807	5.35941	21.2143	4.1069e-06	0.0129101
SRPX	5.75979	3.04634	20.3102	6.58471e-06	0.0154336
CYP1B1	2.43833	6.50414	20.0961	7.36451e-06	0.0154336
TNFRSF25	-5.45327	2.86319	18.8941	1.38182e-05	0.0218121
P2RY6	-2.55646	4.06544	18.8859	1.38776e-05	0.0218121
HLA-DQB2	-4.26377	4.298	18.6018	1.61072e-05	0.0225035
ME1	-1.57042	5.89498	17.452	2.94661e-05	0.0370507
VCAM1	-2.97956	3.69961	17.1838	3.39322e-05	0.0387876

### Sheet: IM4_Smoker_v_Nonsmoker
	logFC	logCPM	LR	PValue	FDR
CCL18	-5.61884	9.18695	36.6656	1.40234e-09	1.7274e-05
IFI27	-4.27933	6.96792	28.4274	9.72771e-08	0.00059913
PKIB	2.93125	4.9426	25.0318	5.6393e-07	0.0023155
HLA-DQB2	-4.65587	5.29129	21.86	2.93283e-06	0.00903166
AKAP6	-3.55787	4.11502	20.9687	4.66846e-06	0.0107686
ASAP2	-4.12978	3.10087	20.7456	5.24532e-06	0.0107686
MGLL	-1.70762	5.83303	19.6432	9.33328e-06	0.0135506
TPPP	-5.01388	2.67123	19.6398	9.35011e-06	0.0135506
ABCA9	-5.44889	2.94245	19.5305	9.90061e-06	0.0135506
EREG	2.31717	7.07015	18.8573	1.40869e-05	0.0173522
HOXB6	-3.53563	3.19088	17.5157	2.84939e-05	0.0292414
CCL13	-3.57832	6.656	17.4902	2.8879e-05	0.0292414
PRSS23	-3.17593	3.83482	17.3641	3.08604e-05	0.0292414
EMP1	-1.81656	7.21772	16.7098	4.35546e-05	0.0361573
SLC5A3	-1.78401	5.36071	16.6157	4.57699e-05	0.0361573
LIMCH1	-4.16398	3.15489	16.5668	4.69652e-05	0.0361573
GFOD1	1.79055	5.14516	16.1534	5.84141e-05	0.0423262
MT1M	4.31684	3.36978	15.8968	6.68915e-05	0.0441958
SLC35E3	1.40958	6.48138	15.8597	6.82166e-05	0.0441958
SERPING1	-1.66988	7.62269	15.7639	7.17581e-05	0.0441958
GBP1	-1.68592	5.77141	15.5198	8.16443e-05	0.0465454
ME1	-1.84519	6.23977	15.3829	8.77768e-05	0.0465454
EPHX1	-1.99335	5.69075	15.3423	8.9687e-05	0.0465454
BAG3	-2.14106	4.44041	15.2486	9.42466e-05	0.0465454
SUCNR1	-1.95472	5.7226	15.2442	9.44662e-05	0.0465454

### Sheet: IM5_Smoker_v_Nonsmoker
	logFC	logCPM	LR	PValue	FDR
HLA-DQB2	-5.21554	5.16725	25.1856	5.20688e-07	0.00645668
IFI27	-4.08395	6.4105	23.2095	1.4528e-06	0.00645668
MGLL	-2.59935	4.41882	23.089	1.54676e-06	0.00645668
PRR4	-5.016	4.25583	19.7731	8.72003e-06	0.0273002
THNSL2	3.90641	3.29502	18.1632	2.0276e-05	0.0477717
CX3CR1	-2.68673	5.28221	17.9325	2.28883e-05	0.0477717
