## Supplemental Table 13 for "Spatial Heterogeneity of Macrophages in the Human Lung"

### Sheet: Data Dictionary
Each Excel sheet is named using the AM label from the manuscript, indicating the subset within which cells from smokers and non-smokers are being compared
Column Name	Description
logFC	Log2 fold change in expression between the two groups, with positive log2 fold change indicating higher expression in the smokers relative to non-smokers.
logCPM	Log2 counts per million;
LR	Likelihood ratio statistic from the differential expression test.
PValue	Raw p-value from the statistical test.
FDR	False discovery rate (adjusted p-value) using multiple testing correction.

### Sheet: overall_Smoker_v_Nonsmoker
	logFC	logCPM	LR	PValue	FDR
KBTBD11	2.1209	3.29725	35.1683	3.02407e-09	3.76708e-05
LINC01914	-3.09552	2.46982	28.6271	8.77476e-08	0.000546536
SCN9A	-3.04785	0.459483	25.1147	5.40201e-07	0.00224309
ABCA5	1.34643	3.35095	23.6592	1.14993e-06	0.00358118
MTMR11	2.31842	4.62402	22.1551	2.51483e-06	0.00626546
CD101	1.68016	5.72314	18.201	1.98776e-05	0.0412692
LTB4R	1.11737	4.99081	17.7526	2.5157e-05	0.0447687

### Sheet: AM1_Smoker_v_Nonsmoker
	logFC	logCPM	LR	PValue	FDR
CD101	1.66388	6.1015	24.9822	5.78624e-07	0.00306178
MTMR11	2.53551	4.78309	25.8031	3.78085e-07	0.00306178
OLAH	4.02843	2.22918	24.4894	7.47201e-07	0.00306178
LINC01914	-2.83887	2.70876	23.2899	1.39328e-06	0.0042819
SCN9A	-3.28486	0.285047	22.3132	2.31606e-06	0.00474521
ABCA5	1.3031	3.20926	22.3316	2.29404e-06	0.00474521
HLA-DQB2	-4.45801	5.94095	20.4104	6.24904e-06	0.010876
KBTBD11	2.72404	2.98816	20.1721	7.07784e-06	0.010876
IGFBP2	-2.46125	5.81834	19.5289	9.9088e-06	0.0130957
LINC00672	2.14858	1.54024	19.3906	1.0653e-05	0.0130957
ACOT11	1.56633	2.95305	19.0759	1.25622e-05	0.0133223
LDLR	-1.45783	5.09531	19.0098	1.30048e-05	0.0133223
FABP3	3.02236	6.11274	17.6349	2.67638e-05	0.0253082
SPRY2	2.20662	2.05173	17.3037	3.18561e-05	0.0279719
FLT1	3.4624	2.91736	16.6739	4.4387e-05	0.0363766
FCRLB	3.80188	1.3141	16.4367	5.03028e-05	0.0386483
POLR2J3.1	0.893975	7.14292	16.1122	5.96971e-05	0.043168
LINC02207	2.50452	1.23231	15.75	7.22875e-05	0.0481814
SOD1	-0.925788	7.82599	15.6938	7.44689e-05	0.0481814

### Sheet: AM2_Smoker_v_Nonsmoker
	logFC	logCPM	LR	PValue	FDR
LINC01914	-3.92808	2.33746	28.4223	9.7533e-08	0.00121497
MTMR11	2.3505	4.33663	22.7652	1.8305e-06	0.00875806
AC243829.4	-3.23429	3.76836	22.4929	2.10919e-06	0.00875806
CD1D	1.79703	3.39413	20.8855	4.87563e-06	0.0142172
CD1E	3.9422	0.746638	20.5842	5.70651e-06	0.0142172
DNASE2B	1.67776	3.54339	19.6251	9.42225e-06	0.0195622
AC015660.2	3.88686	2.89354	17.8767	2.35695e-05	0.0419436

### Sheet: AM3_Smoker_v_Nonsmoker
	logFC	logCPM	LR	PValue	FDR
KBTBD11	2.19692	4.05941	38.4799	5.53205e-10	6.83928e-06
LINC01914	-3.72413	1.82212	30.754	2.92899e-08	0.000181055
HLA-DQB2	-5.74429	5.05422	29.7211	4.98883e-08	0.00020559
SPRY2	2.47786	3.84002	22.9372	1.67384e-06	0.00517343
AKT3	-1.69055	4.68456	21.4915	3.55407e-06	0.0087878
LINC02207	3.42856	3.43392	20.3468	6.45996e-06	0.0102158
AC103996.2	5.37482	1.60643	20.3027	6.61059e-06	0.0102158
LINC01678	1.6535	4.9233	20.7046	5.3588e-06	0.0102158
APOL1	-1.92959	5.48449	20.0672	7.47688e-06	0.0102707
IL1RL2	2.97329	2.00487	18.9457	1.34494e-05	0.0151159
MGLL	-2.04016	5.80319	18.9656	1.33097e-05	0.0151159
PGM5	-2.20416	3.02599	18.4681	1.72775e-05	0.0164309
OPTN	-1.94198	5.48668	18.6112	1.60276e-05	0.0164309
ME1	-1.8459	4.59817	17.8459	2.39537e-05	0.0211528
PLAC8	1.26713	6.18957	17.3864	3.05007e-05	0.0240601
EMP1	-2.13546	6.2315	17.347	3.11382e-05	0.0240601
MTMR11	1.9265	4.56116	16.6979	4.38291e-05	0.0301033
MTUS1	-1.83191	3.79023	16.7376	4.29227e-05	0.0301033
EPHX1	-1.67423	5.10919	16.3115	5.37373e-05	0.0335666
ABCA5	1.43393	3.3331	16.2917	5.43017e-05	0.0335666
SYTL1	2.09839	2.28629	16.1284	5.91899e-05	0.034846
SH3RF3	3.2593	0.935348	15.7952	7.05818e-05	0.0396638
CD59	-1.38377	6.42453	15.701	7.41865e-05	0.0398769
PCOLCE2	-1.90415	7.04937	15.2688	9.32425e-05	0.0480315

### Sheet: AM4_Smoker_v_Nonsmoker
	logFC	logCPM	LR	PValue	FDR
IFI27	-5.60468	8.71785	33.1664	8.45989e-09	0.000101299
SRGAP1	2.74853	4.52168	28.2474	1.06757e-07	0.000639152
TEDC1	-2.89412	4.58059	24.9004	6.03708e-07	0.00229371
ALOX15B	3.02546	5.74622	24.4409	7.66229e-07	0.00229371
CCL18	-3.5213	9.37828	23.9071	1.011e-06	0.00242114
ITSN1	-2.14796	5.83821	22.2006	2.456e-06	0.00490135
IGFBP2	-3.15757	6.03938	20.9208	4.78672e-06	0.0077866
SLPI	-4.24162	5.30839	20.5471	5.81807e-06	0.0077866
LINC01678	3.0391	4.59556	20.5358	5.85263e-06	0.0077866
OPTN	-1.87042	5.47449	19.568	9.70794e-06	0.0116243
PLAC8	1.77859	6.15111	18.5784	1.63058e-05	0.0150189
FCN1	3.39153	6.74629	18.6998	1.52995e-05	0.0150189
OLAH	5.65315	3.42054	18.7564	1.48523e-05	0.0150189
IL1R2	3.93793	5.95922	17.1023	3.54199e-05	0.0282745
VMO1	-1.77649	6.45549	17.1981	3.36773e-05	0.0282745
CYP1B1	3.26979	5.41069	16.4429	5.01385e-05	0.0375224
EGR1	-1.89889	6.77763	16.1813	5.75595e-05	0.0405422
CD101	1.54366	5.88828	15.931	6.56948e-05	0.0414016
IFIT1	-2.39298	4.82789	15.9458	6.51816e-05	0.0414016
MGLL	-1.70006	6.31502	15.7701	7.15251e-05	0.0428221
LMNA	-1.75111	9.15751	15.4025	8.68748e-05	0.0495352
MX1	-1.52733	6.90119	15.303	9.15726e-05	0.0498405

### Sheet: AM5_Smoker_v_Nonsmoker
	logFC	logCPM	LR	PValue	FDR
MTMR11	2.42351	4.94585	28.4685	9.52373e-08	0.00108332
MGLL	-2.55554	5.85716	26.4678	2.67964e-07	0.00152404
CD101	2.08474	5.91748	24.5987	7.06008e-07	0.00267695
PTX3	4.5447	4.07944	20.321	6.54795e-06	0.0152053
CXCL11	-6.38631	7.28988	20.2817	6.68366e-06	0.0152053
ARMH1	2.55019	4.36502	18.316	1.87133e-05	0.0304091
CADPS2	-4.69866	3.44536	18.5408	1.66307e-05	0.0304091
CCL18	-3.2278	9.33919	17.6827	2.60988e-05	0.0371092
HLA-DQB2	-4.35424	5.5643	17.1677	3.42205e-05	0.0411288
APOL1	-1.49009	6.5199	17.0631	3.61572e-05	0.0411288
LDLR	-1.9362	5.00186	16.8508	4.04363e-05	0.0418148
